# The cohesin subunit RAD21.2 functions as a recombination silencer of ribosomal DNA arrays

**DOI:** 10.1101/2022.06.20.496767

**Authors:** Viola Kuttig, Jason Sims, Yuki Hamamura, Shinichiro Komaki, Maren Köhler, Sara Christina Stolze, Joke De Jaeger-Braet, Hasibe Tuncay Elbasy, Hirofumi Nakagami, Antonio Virgilio Failla, Peter Schlögelhofer, Arp Schnittger

**Affiliations:** University of Hamburg, Department of Developmental Biology, Ohnhorststr. 18, D-22609 Hamburg, Germany; Department of Chromosome Biology, Max Perutz Labs, Vienna Biocenter, University of Vienna, Vienna, Austria; Nara Institute of Science and Technology, Graduate School of Biological Sciences, 8916-5 Takayama, Ikoma, Nara 630-0192, Japan; Max-Planck-Institute for Plant Breeding Research, 50829 Cologne, Germany; Light microscopy facility, University medical center Hamburg Eppendorf, Martini Straße 52, 22046 Hamburg

## Abstract

In many species, including Arabidopsis, heterochromatin often comprises repetitive DNA elements, such as arrays of ribosomal DNA (rDNA). Repetitive regions pose a risk in meiosis since recombination between them can lead to gross genomic rearrangements. However, meiotic recombination at rDNA arrays and other heterochromatic repeat regions is blocked by not well understood mechanisms. Here, we have identified RAD21.2, an α-kleisin subunit of cohesin, as a repressor of meiotic recombination at the rDNA regions in Arabidopsis. We show that RAD21.2 co-localizes with heterochromatic factors and is specifically enriched at rDNA repeats, which are devoid of the meiosis specific α-kleisin REC8, needed for recombination. Knocking down RAD21.2, we find that REC8 moves into the nucleolus organizing regions (NORs), where we see an increase of RAD51 recombinase foci numbers. Concomitantly, we find extensive rearrangements of the NORs and the offspring of these plants have large variation in rDNA copy numbers demonstrating that RAD21.2 is necessary for transgenerational genome stability.

**One-Sentence Summary:** The cohesin component RAD21.2 represses meiotic recombination and by that contributes to genome stability over generations.
