## Supplementary table S1 for "The cohesin subunit RAD21.2 functions as a recombination silencer of ribosomal DNA arrays"

### Sheet: Sheet1
Protein	log2 ratio	-log p value	p-value
SMC1	8.91987	2.53608	0.00291021
SMC3	7.6343	2.98078	0.00104525
RAD21.2	6.78515	2.95458	0.00111024
AT2G40765.1	4.35061	2.11123	0.00774056
AT3G17940.1	2.57102	2.90032	0.001258
AT4G16190.1	-2.30633	3.04215	0.000907503
AT1G74310.1	-2.7673	2.42525	0.00375619
AT2G29630.3;AT2G29630.2;AT2G29630.1	-2.9787	1.78904	0.0162538
AT3G06810.1	-5.64418	2.02792	0.00937743
